# Heterogeneous distribution of mRNAs within flight muscle fibers, and implications for function

**DOI:** 10.1101/2020.09.07.286260

**Authors:** Aditya Parekh, Kunal Chakraborty, Devam J Purohit, Shaik Naseer Pasha, R. Sowdhamini, K. VijayRaghavan, Dhananjay Chaturvedi

## Abstract

Muscle heterogeneity has been explored in terms of fiber-type distribution, structural organisation, and differences at their junctions with neurons and tendons. We amplify on such observation to additionally suggest that muscle syncytia have nonuniform protein requirements along their length, deployed for developmental and functional uses. An exploration of regionalized proteins or their mRNA across muscle syncytia has not been done. We investigated mRNA localization in regions of *Drosophila melanogaster* dorsal longitudinal muscle (DLM) syncytia over their entire transcriptome. Dissection of muscle regions, their RNA-seq and stringent Differential Gene Expression analysis indeed reveals statistically significant regionalization of nearly a hundred mRNA over the length of DLMs. Functions of over half of these genes require experimental verification. A preponderance of mRNA coding for catabolic and proteolytic enzymes is conspicuous among transcripts enriched in the posterior of DLMs. Our findings provide a foundation for exploring molecular processes that contribute to syncytial maturation and muscle homeostasis in a spatially non-homogenous manner.
