## Supplemental file 4 for "Heterogeneous distribution of mRNAs within flight muscle fibers, and implications for function"

### Sheet: Anterior enriched
Anterior enriched genes	Molecular Functions/Biological Processes	Publicly available genetic lines
CG14075	-NA-	RNAi, FlyORF
Cyp6g2	Heme binding, oxidoreductase activity
Pdh	Retinal dehydrogenase, Retinal metabolism
Cyp4d21	Heme binding, oxidoreductase activity
Cyp313a1	Heme binding, oxidoreductase activity
CG6675	Lipase activity	RNAi, MiMIC
CG43093	-NA-	None publicly available
CG42808	-NA-	None publicly available
CG9616	-NA-	RNAi
CG43092	-NA-	None publicly available
CG43448	-NA-	None publicly available
CG6435	Lysozyme	RNAi
CG10799	-NA-	RNAi, FlyORF
CG6503	-NA-	RNAi
CG4461	Heat shock protein, protein unfolding	RNAi

### Sheet: Medial enriched
Medial enriched genes	Molecular function/Biological Processes	Publicly available genetic lines
CG34220	Chitin binding, chitin metabolism	RNAi, MiMIC
Mst57Da	Multicellular organism reproduction
Cralbp	-NA-
Nha1	Sodium potassium antiporter, transmembrane transport
Lsp1gamma	-NA-
CG14125	Chitin binding, chitin metabolism	RNAi, MiMIC
CG44253
Ets96B	Transcription factor, cell differentiation
Orct2	Organic cation transporter, Positive regulation of cell growth
caup	Transcription factor, muscle cell fate commitment
Sans	-NA-
CG10300	phosphatidylinositol bisphosphate binding activity	RNAi, MiMIC, HDCFD
ara	Homeobox transcription factor, muscle cell fate commitment
CG1552	-NA-	RNAi
Npc2f	Sterol binding, sterol transport
CG7607	-NA-	RNAi
Ugt50B3	UDP-glycosyltransferase activity	RNAi
Cyp4aa1	Heme binding, oxidoreductase activity
CG14141	-NA-	RNAi
CG8483	Multicellular organism reproduction	RNAi, MiMIC
CG18746	-NA-	RNAi, HDCFD
scro	DNA Binding, Dendrite morphogenesis
CG7768	peptidyl-prolyl cis-trans isomerase activity, protein refolding	RNAi, MiMIC, FlyORF
lncRNA:noe	-NA-
Mco1	Ferroxidase activity, Iron ion transport
wbl	Protein folding in ER
CG7142	Chymotrypsin-like serine protease	RNAi, FlyORF

### Sheet: Posterior_gProfiler
source	term_name	term_id	adjusted_p_value	negative_log10_of_adjusted_p_value	term_size	query_size	intersection_size	effective_domain_size	intersections (genes)
GO:MF	serine-type endopeptidase activity	GO:0004252	4.38996e-09	8.35754	278	51	12	17807	YIP7,EPSILONTRY,JON65AIII,JON74E,JON99CII,JON65AIV,CG18180,CG18179,BETATRY,ALPHATRY,CG8952,KAPPATRY
GO:MF	serine-type peptidase activity	GO:0008236	1.19603e-08	7.92226	303	51	12	17807	YIP7,EPSILONTRY,JON65AIII,JON74E,JON99CII,JON65AIV,CG18180,CG18179,BETATRY,ALPHATRY,CG8952,KAPPATRY
GO:MF	hydrolase activity, acting on acid phosphorus-nitrogen bonds	GO:0016825	1.24263e-08	7.90566	304	51	12	17807	YIP7,EPSILONTRY,JON65AIII,JON74E,JON99CII,JON65AIV,CG18180,CG18179,BETATRY,ALPHATRY,CG8952,KAPPATRY
GO:MF	serine hydrolase activity	GO:0017171	1.24263e-08	7.90566	304	51	12	17807	YIP7,EPSILONTRY,JON65AIII,JON74E,JON99CII,JON65AIV,CG18180,CG18179,BETATRY,ALPHATRY,CG8952,KAPPATRY
GO:MF	endopeptidase activity	GO:0004175	6.25499e-08	7.20377	440	51	13	17807	YIP7,EPSILONTRY,JON65AIII,JON74E,JON99CII,JON65AIV,CG18180,CG18179,BETATRY,ALPHATRY,CG8952,KAPPATRY,DAMM
GO:MF	peptidase activity, acting on L-amino acid peptides	GO:0070011	1.93452e-07	6.71343	589	51	14	17807	YIP7,EPSILONTRY,JON65AIII,CG12374,JON74E,JON99CII,JON65AIV,CG18180,CG18179,BETATRY,ALPHATRY,CG8952,KAPPATRY,DAMM
GO:MF	peptidase activity	GO:0008233	2.62342e-07	6.58113	603	51	14	17807	YIP7,EPSILONTRY,JON65AIII,CG12374,JON74E,JON99CII,JON65AIV,CG18180,CG18179,BETATRY,ALPHATRY,CG8952,KAPPATRY,DAMM
GO:MF	hydrolase activity	GO:0016787	8.84652e-06	5.05323	1966	51	21	17807	YIP7,EPSILONTRY,JON65AIII,CG12374,JON74E,LYSB,JON99CII,JON65AIV,CG18180,LYSD,CG18179,BETATRY,ALPHATRY,CG6295,CG8952,KAPPATRY,DAMM,JHEH3,TOBI,CG31373,ALP12
GO:MF	catalytic activity	GO:0003824	1.11824e-05	4.95147	4364	51	31	17807	YIP7,EPSILONTRY,JON65AIII,CG12374,JON74E,LYSB,JON99CII,JON65AIV,CG18180,LYSD,CG18179,BETATRY,ALPHATRY,CG6295,CG8952,KAPPATRY,DAMM,JHEH3,CG17544,TOBI,LDH,CG10877,CG6659,CG31373,CG31674,CG18547,CG13085,ALP12,CYP309A1,GSTE8,CYP12C1
GO:MF	catalytic activity, acting on a protein	GO:0140096	0.00416048	2.38086	1520	51	15	17807	YIP7,EPSILONTRY,JON65AIII,CG12374,JON74E,JON99CII,JON65AIV,CG18180,CG18179,BETATRY,ALPHATRY,CG8952,KAPPATRY,DAMM,CG13085
GO:BP	proteolysis	GO:0006508	0.00012501	3.90305	1039	51	15	17807	YIP7,EPSILONTRY,JON65AIII,CG12374,JON74E,JON99CII,JON65AIV,CG18180,CG18179,BETATRY,ALPHATRY,CG8952,KAPPATRY,DAMM,CG13085
GO:CC	extracellular space	GO:0005615	0.0418728	1.37807	747	51	9	17807	EPSILONTRY,CG12374,LYSB,JON99CII,LYSD,BETATRY,ALPHATRY,CG6295,LK
KEGG	Neuroactive ligand-receptor interaction	KEGG:04080	1.19273e-05	4.92346	56	51	5	17807	EPSILONTRY,BETATRY,ALPHATRY,KAPPATRY,DH31-R

### Sheet: Posterior enriched lines 
Posterior enriched genes	Publicly available genetic lines
CG12374	RNAi
CG18180	RNAi
CG18179	RNAi
CG6295	RNAi, MiMIC, HDCFD
CG8952	RNAi, FlyORF
CG5107	RNAi
CG6484	RNAi
CG34232	RNAi
CG31104	RNAi
CG31288	Gal4, RNAi,
CG33301	RNAi
CG13658	Gal4, MiMIC
CG17544	RNAi, MiMIC, HDCFD
CG13659	RNAi
CG43774	RNAi
CG17167	RNAi, MiMIC
CG10877	RNAi
CG6659	Gal4, RNAi
CG31373	RNAi
CG11893	Gal4, RNAi, MiMIC
CG31674	RNAi
CG7720	GAL4, MiMIC
CG18547	GAL4, RNAi
CG33181	RNAi
CG13085	GAL4, RNAi
CG16771	RNAi, HDCFD
CG18327	RNAi
CG9498	RNAi, FlyORF
