## Supplemental file 11 for "Heterogeneous distribution of mRNAs within flight muscle fibers, and implications for function"

### Sheet: Gonad enriched
Gonad enriched genes
		Normalized count values
		Anterior_2	Anterior_3		Gonads_2	Gonads_3		Medial_2	Medial_3		Posterior_2	Posterior_3
FBgn0004872_piwi		223.588	0		621.457	161.107		1.08845	0		0	2.45554
FBgn0000308_chic		839.138	462.14		8469.4	8402.65		997.019	525.903		625.066	965.642
FBgn0262526_vas		178.761	0		867.615	345.926		3.80957	0		0.597007	3.68331
FBgn0002862_Mst87F		12.0267	3.50106		847.607	926.886		20.1363	13.4847		12.5371	10.4361
FBgn0004367_mei-41		29.5202	0		58.2048	7.67175		2.1769	2.45176		0	5.52497
FBgn0016034_mael		51.9336	0		217.055	62.0714		1.08845	0.61294		0.597007	1.84166
FBgn0011225_jar		161.814	13.304		528.087	203.65		202.451	77.8434		56.1186	224.682
FBgn0000166_bcd		160.721	0		153.394	96.2455		0	0		0	0.613886
FBgn0011760_ctp		2918.67	2298.1		6407.98	6444.27		2298.26	1841.27		2192.81	2057.74
FBgn0021761_Nup154		131.201	1.40042		348.016	55.7945		32.1092	10.42		5.97007	46.6553
		Mean						Divided by lowest value in the row
		A	M	P	G			A	M	P	G
FBgn0004872_piwi		111.794	0.544224	1.22777	391.282			205.419	1	2.256	718.972
FBgn0000308_chic		650.639	761.461	795.354	8436.03			1	1.17033	1.22242	12.9658
FBgn0262526_vas		89.3805	1.90478	2.14016	606.771			46.9242	1	1.12357	318.551
FBgn0002862_Mst87F		7.7639	16.8105	11.4866	887.247			1	2.16521	1.47949	114.279
FBgn0004367_mei-41		14.7601	2.31433	2.76249	32.9383			6.3777	1	1.19364	14.2323
FBgn0016034_mael		25.9668	0.850694	1.21933	139.563			30.5243	1	1.43334	164.058
FBgn0011225_jar		87.5592	140.147	140.4	365.869			1	1.6006	1.60349	4.17853
FBgn0000166_bcd		80.3605	0.306943	0.306943	124.82			261.809	1	1	406.655
FBgn0011760_ctp		2608.38	2069.77	2125.28	6426.12			1.26023	1	1.02682	3.10476
FBgn0021761_Nup154		66.3006	21.2646	26.3127	201.905			3.11789	1	1.23739	9.4949

### Sheet: Muscle_enriched
Muscle enriched genes
		Normalized count values
		Anterior_2	Anterior_3		Gonads_2	Gonads_3		Medial_2	Medial_3		Posterior_2	Posterior_3
FBgn0000047_Act88F		180489	29966.3		588.717	170.871		141772	42250		46947.4	239123
FBgn0011656_Mef2		613.91	115.535		155.213	66.9534		445.72	256.822		193.43	965.028
FBgn0261836_Msp-300		9559.62	489.448		1308.4	1280.48		3555.96	1721.14		888.943	13608.6
FBgn0264695_Mhc		196487	20239.6		1904.39	998.722		131134	57984.7		34577.4	318261
FBgn0005633_fln		118682	144966		1962.59	1552.48		97183.2	113107		108487	94715.2
FBgn0086906_sls		12131.7	1288.39		630.552	616.529		6234.63	3478.44		1660.28	21388.4
FBgn0004028_wupA		62907.5	35249.4		4441.75	2397.77		53896.2	35641.2		42092.6	67458.7
FBgn0004169_up		76295.4	61909.2		4635.77	2653.03		63994.8	67747.7		56361	86195.7
FBgn0005666_bt		27543.4	2417.13		547.489	452.633		13995.8	7354.06		3078.17	41964
FBgn0053519_Unc-89		19981.3	1249.18		89.1261	28.5947		11577.3	4994.24		2280.57	32388.6
		Mean						Divided by lowest value in the row
		A	M	P	G			A	M	P	G
FBgn0000047_Act88F		105227	92011	143035	379.794			277.064	242.266	376.612	1
FBgn0011656_Mef2		364.723	351.271	579.229	111.083			3.28333	3.16223	5.21438	1
FBgn0261836_Msp-300		5024.53	2638.55	7248.78	1294.44			3.88163	2.03837	5.59994	1
FBgn0264695_Mhc		108364	94559.1	176419	1451.55			74.6534	65.1433	121.538	1
FBgn0005633_fln		131824	105145	101601	1757.54			75.0048	59.8253	57.8089	1
FBgn0086906_sls		6710.04	4856.53	11524.3	623.541			10.7612	7.78864	18.4821	1
FBgn0004028_wupA		49078.4	44768.7	54775.6	3419.76			14.3514	13.0912	16.0174	1
FBgn0004169_up		69102.3	65871.2	71278.4	3644.4			18.9612	18.0746	19.5583	1
FBgn0005666_bt		14980.3	10674.9	22521.1	500.061			29.9569	21.3473	45.0367	1
FBgn0053519_Unc-89		10615.3	8285.76	17334.6	58.8604			180.346	140.77	294.503	1
